# Metal homeostasis is remodeled in response to different quiescence triggers

**DOI:** 10.64898/2026.05.21.727032

**Authors:** Ananya Rakshit, Samuel E Holtzen, Allegra T. Aron, Aidan T. Pezacki, Smitaroopa Kahali, Sujit K. Das, Lynn Sanford, Martina Ralle, Ankona Datta, Amy E Palmer

**Affiliations:** Department of Biochemistry, University of Colorado Boulder, Boulder, CO, 80303, USA; BioFrontiers Institute, University of Colorado Boulder, Boulder, CO, 80303, USA; Department of Molecular Cellular and Developmental Biology, University of Colorado, Boulder, CO, 80309; Department of Chemistry, University of California, Berkeley, Berkeley, CA 94720, USA; Department of Chemistry, Princeton University, Princeton, NJ, 08544, USA; Department of Chemical Sciences, Tata Institute of Fundamental Research, 1 Homi Bhabha Road, Colaba, Mumbai, 400005, India; Department of Molecular and Medical Genetics, Oregon Health & Science University, Portland, OR, 97239, USA

**Keywords:** metal homeostasis, quiescence, zinc deficiency, RNA seq, labile metal pool

## Abstract

Cells can enter a reversible non-proliferative state called quiescence either spontaneously or in response to nutrient deprivations. Metal ions are essential nutrients and play wide-ranging regulatory and signaling roles in biological processes. We previously showed that zinc is an essential nutrient for the mammalian cell cycle as zinc deprivation drives cells into quiescence, and this quiescent state is associated with changes in iron, copper, and manganese, suggesting broad remodeling of metal homeostasis. Here we examine whether metal remodeling is a general feature of quiescence by inducing quiescence via different triggers (zinc deficiency, serum starvation, and growth factor withdrawal) in MCF10A cells. Fluorescence microscopy and elemental analysis reveal significant trigger-dependent changes in the labile and total metal pools of quiescent cells. To gain insight into these differences, we carried out RNA sequencing and differential expression analysis, focusing on metal associated, metal regulatory, and metal homeostasis genes. While core quiescence pathways are shared across triggers, quiescence states remain molecularly distinct. A significant percent of 2458 metal homeostasis annotated genes are differentially expressed including 55% in starvation-induced quiescence, 50% in zinc deficiency-induced quiescence and 21% in growth factor withdrawal-induced quiescence. Our results also showed unique alteration of genes involved in major metal dependent processes including antioxidant activity, oxidative phosphorylation, heme metabolism, and chromatin accessibility in different quiescence states. Overall, this work demonstrates that metal homeostasis is systematically rewired during cellular quiescence with associated effects on genes that regulate critical biological processes.

**Significance Statement:** Cells constantly evaluate their nutrient and energy status and integrate these signals into proliferation-quiescence decisions. Quiescence prevents cells from passing damage to daughter cells. Metals are essential micronutrients for biological processes. While limitation of zinc can drive cells into quiescence and alter other metals, how metals are remodeled and whether this is a common feature of quiescence was unknown. Here we examined three quiescence triggers by modifying growth media and serum, the primary source of metals. We report significant changes in labile and total Cu, Fe, Zn and Mn pools, and metal associated genes in response to distinct quiescence triggers. These changes converge on mitochondrial function, cellular antioxidant activity, and heme biosynthesis in a trigger specific manner.
