## Supplemental dataset S4 for "Metal homeostasis is remodeled in response to different quiescence triggers"

### Sheet: Info
	Dataset S4: Comprehensive list of genes for iron homeostasis.
A	Comprehensive list of genes for iron homeostasis used in Figure 5
B	Each GOBP iron pathway related geneset

### Sheet: A
Comprehensive list of genes used in Figure 5
gene				Combination of following geneset
ABCB6	Total 139 genes are present in this combined list			GO_heme_metabolic_process0042168					https://amigo.geneontology.org/amigo/term/GO:0042168
ABCB7	Genes are colorcoded in the list as shown in Figure 5			GO:0016226:iron-sulfur cluster assembly			https://amigo.geneontology.org/amigo/term/GO:0042168
ACO1	Only in	intracellular_iron_homeo		GOBP_INTRACELLULAR_IRON_ION_HOMEOSTASIS			https://www.gsea-msigdb.org/gsea/msigdb/human/geneset/GOBP_INTRACELLULAR_IRON_ION_HOMEOSTASIS
ACVR2B	only in	GOBP_Fe-S_cluster_assembly		GOBP_2FE_2S_CLUSTER_ASSEMBLY			https://www.gsea-msigdb.org/gsea/msigdb/human/geneset/GOBP_2FE_2S_CLUSTER_ASSEMBLY
ALAS2	only in	GOBP_heme_metabolic_process
ATP13A2	Common	iron_homeo_Fe-S_cluster		# genes were dowloaded from each specific geneset then duplicates were removed to generate a combined list of genes
ATP6AP1	common	iron_homeo_heam
ATP6V0A2
ATP6V0D1
ATP6V1A
ATP6V1G1
B2M
BMP6
BOLA1
BOLA2
BOLA2B
BOLA3
CCDC115
CISD1
CP
CYB561
CYB561A3
CYBRD1
EGLN1
ERFE
FBXL5
FLVCR1
FRRS1
FTH1
FTH1P19
FTHL17
FTL
FTMT
FXN
GDF2
GLRX3
GLRX5
HAMP
HEPHL1
HFE
HIF1A
HJV
HMOX1
HPX
IFNG
IREB2
ISCU
LCN2
MECR
MIR210
MYC
NCOA4
NDFIP1
NEO1
NUBP1
PICALM
SCARA5
SLC11A1
SLC11A2
SLC22A17
SLC39A14
SLC39A8
SLC40A1
SLC46A1
SMAD1
SMAD4
SMAD5
SMAD9
SOD1
STEAP2
STEAP4
TF
TFR2
TFRC
TMEM199
TMPRSS6
TTC7A
bola3-glrx5_human
cia_human
CIAO1
CIAO2A
CIAO2B
CIAO3
CIAPIN1
FDX2
HSCB
HSPA9
ISCA1
ISCA2
LYRM4
MMS19
NDOR1
ndor1-ciapin1_human
NDUFAB1
NFS1
NFU1
niaufx_human-1
nubp1-nubp2_human
NUBP2
NUBPL
ABCB10
ABCC1
ABCC2
ALAD
ALAS1
ALB
AMBP
ATP5IF1
BDH2
BLVRA
BLVRB
COX10
COX15
CPOX
FABP1
FECH
GSTA1
HMBS
HMOX2
IBA57
NFE2L1
PGRMC1
PPOX
SLC25A38
SLC25A39
SLC48A1
SLCO1B1
SLCO1B3
SLCO2B1
SRRD
TMEM14C
TMEM14B
TMEM14DP
TMEM14EP
TSPO
UG1A1
UGT1A4
UROD
UROS

### Sheet: B
GO_heme_metabolic_process0042168				GOBP_INTRACELLULAR_IRON_ION_HOMEOSTASIS				GOBP_2FE_2S_CLUSTER_ASSEMBLY			GO:0016226:iron-sulfur cluster assembly				Geneset used
	gene				gene			gene			gene				GO_heme_metabolic_process0042168
	ABCB10				ABCB6			BOLA2			ABCB7				https://amigo.geneontology.org/amigo/term/GO:0042168
	ABCB6				ABCB7			BOLA2B			BOLA1
	ABCB7				ACO1			FDX2			BOLA2				https://www.gsea-msigdb.org/gsea/msigdb/human/geneset/GOBP_INTRACELLULAR_IRON_ION_HOMEOSTASIS
	ABCC1				ACVR2B			FXN			BOLA3
	ABCC2				ALAS2			GLRX3			bola3-glrx5_human				https://www.gsea-msigdb.org/gsea/msigdb/human/geneset/GOBP_2FE_2S_CLUSTER_ASSEMBLY
	ALAD				ATP13A2			GLRX5			cia_human
	ALAS1				ATP6AP1			HSCB			CIAO1
	ALAS2				ATP6V0A2			ISCU			CIAO2A
	ALB				ATP6V0D1			LYRM4			CIAO2B
	AMBP				ATP6V1A			NDUFAB1			CIAO3
	ATP5IF1				ATP6V1G1			NFS1			CIAPIN1
	BDH2				B2M						FDX2
	BLVRA				BMP6						FXN
	BLVRB				BOLA1						GLRX3
	COX10				BOLA2						GLRX5
	COX15				BOLA2B						HSCB
	CPOX				BOLA3						HSPA9
	FABP1				CCDC115						ISCA1
	FECH				CISD1						ISCA2
	FLVCR1				CP						ISCU
	FXN				CYB561						LYRM4
	GSTA1				CYB561A3						MMS19
	HMBS				CYBRD1						NDOR1
	HPX				EGLN1						ndor1-ciapin1_human
	HMOX1				ERFE						NDUFAB1
	HMOX2				FBXL5						NFS1
	IBA57				FLVCR1						NFU1
	NFE2L1				FRRS1						niaufx_human-1
	PGRMC1				FTH1						NUBP1
	PPOX				FTH1P19						nubp1-nubp2_human
	SLC25A38				FTHL17						NUBP2
	SLC25A39				FTL						NUBPL
	SLC46A1				FTMT
	SLC48A1				FXN
	SLCO1B1				GDF2
	SLCO1B3				GLRX3
	SLCO2B1				GLRX5
	SRRD				HAMP
	TMEM14C				HEPHL1
	TMEM14B				HFE
	TMEM14DP				HIF1A
	TMEM14EP				HJV
	TSPO				HMOX1
	UG1A1				HPX
	UGT1A4				IFNG
	UROD				IREB2
	UROS				ISCU
					LCN2
					MECR
					MIR210
					MYC
					NCOA4
					NDFIP1
					NEO1
					NUBP1
					PICALM
					SCARA5
					SLC11A1
					SLC11A2
					SLC22A17
					SLC39A14
					SLC39A8
					SLC40A1
					SLC46A1
					SMAD1
					SMAD4
					SMAD5
					SMAD9
					SOD1
					STEAP2
					STEAP4
					TF
					TFR2
					TFRC
					TMEM199
					TMPRSS6
					TTC7A
